# Angiogenin activity regulates RNA remodeling during the maternal-to-zygotic transition in early mouse embryogenesis

**DOI:** 10.64898/2026.09.22.753398

**Authors:** Shikha Sharma, Nivedita Hariharan, Ambika S. Kurbet, Praveen Kumar Vemula, Aurélie Jory, Tina Mukherjee, Dasaradhi Palakodeti

## Abstract

Angiogenin (ANG), a member of the RNase A superfamily, regulates multiple aspects of RNA metabolism, including rRNA processing and the generation of tRNA-derived small RNAs. However, its function during early mammalian embryogenesis remains unknown. Here, we identify a previously unrecognized requirement for ANG activity during early mouse embryonic development. Pharmacological inhibition of ANG during the first embryonic cell cycle did not prevent progression to the 2-cell stage but markedly impaired subsequent development to the 4-cell stage, indicating a critical requirement for ANG activity during the maternal-to-zygotic transition. Transcriptome-wide analysis revealed that ANG inhibition disrupted the normal remodeling of the embryonic transcriptome, characterized by persistent accumulation of a subset of transcripts that are normally reduced during the 2-cell transition, including many maternally deposited RNAs, together with altered expression of transcripts associated with zygotic genome activation. Small-RNA profiling further revealed widespread alterations in miRNA and tRNA-derived small-RNA populations. Notably, a large proportion of transcripts retained following ANG inhibition contained predicted target sites for miRNAs that were concomitantly reduced, suggesting a potential link between ANG-dependent small-RNA regulation and maternal transcript clearance. ANG inhibition was also associated with altered abundance and organization of components of RNA regulatory granules, including Tudor, TIAR, Dcp1a and Ago2, and increased association of selected retained transcripts Reep4 and Esrrb with Tudor-positive structures. Together, these findings identify ANG activity as an important regulator of RNA remodeling during the maternal-to-zygotic transition and suggest that ANG coordinates maternal transcript clearance, small-RNA dynamics and mRNP organization to support early mouse embryonic development.
