## Supplementary Table S2 for "Angiogenin activity regulates RNA remodeling during the maternal-to-zygotic transition in early mouse embryogenesis"

### Sheet: presentin2c-AngI_dwnin2c-Dmso
Supp Table S2A
Gene	Ensembl Gene id	2c-DMSO vs FO		2c-ANGi vs FO		DESeq2 Normalised Read Counts										DBTMEE Classification
		log2FoldChange	padj	log2FoldChange	padj	OocyteFD0_1	OocyteFD0_2	OocyteFD2_DMSO_1	OocyteFD2_DMSO_2	OocyteFD2_ANGi_1	OocyteFD2_ANGi_2	OocyteFD3_DMSO_1	OocyteFD3_DMSO_2	OocyteFD3_ANGi_1	OocyteFD3_ANGi_2
Zfp800	ENSMUSG00000039841	-15.216	0.00769443	6.45959	0.656871	0.993638	0	0	0	86.2439	0	195.694	36.7537	397.66	0	Major_ZGA
I0C0044D17Rik	ENSMUSG00000073794	-14.2407	0.0172659	5.96677	0.770389	0.496819	0	0	0	0	30.2594	591.606	0	381.674	47.3356	NA
Gmppb	ENSMUSG00000070284	-17.0828	0.013332	5.14313	1	0	4.33196	0	0	0	153.408	387.994	0	0	0	MGA
Ercc8	ENSMUSG00000021694	-19.1008	7.05751e-07	4.98684	0.595225	9.43956	9.45154	0	0	97.3008	501.744	0	0.896432	431.631	0	Minor_ZGA_to_MGA
Tdpoz4	ENSMUSG00000060256	-14.0068	0.0150122	4.85752	0.938188	0	0.393814	0	0	11.794	0	467.176	0	11.9898	20.4404	MGA
Ccdc51	ENSMUSG00000025645	-17.8371	0.00171605	4.37015	1	6.95547	0.393814	0	0	151.848	0	1071.22	0	0	7.53066	MGA
Frmpd4	ENSMUSG00000049176	-18.5203	6.68752e-05	3.9459	1	9.43956	2.7567	0	0	183.545	4.22225	0	105.779	437.626	0	Minor_ZGA
Dmac2l	ENSMUSG00000054894	-17.6749	0.00012118	3.08138	1	6.45865	0	0	0	53.8103	0.703708	444.553	0	76.9343	153.841	MGA
Aar2	ENSMUSG00000027628	-18.9923	1.63287e-05	2.99948	1	16.395	0.787628	0	0	0.737128	136.519	563.326	15.2393	0	920.893	NA
Zfp715	ENSMUSG00000012640	-19.7352	6.20532e-08	2.8623	1	28.3187	1.57526	0	0	134.894	82.3338	299.762	153.29	545.534	0	Maternal_to_MGA
Fech	ENSMUSG00000024588	-19.93	4.36933e-06	2.5999	1	35.2742	5.90721	0	0	86.2439	163.26	531.653	0	0	0	Minor_ZGA_to_MGA
Stim1	ENSMUSG00000030987	-19.8555	1.68695e-05	2.31932	1	24.841	7.87628	0	0	0	163.26	597.262	0	7.99317	96.8228	MGA
Ppp6r2	ENSMUSG00000036561	-6.31903	0.0473834	2.30395	0.900546	51.6692	70.0989	0	2.21047	210.081	391.262	209.268	56.4752	3.99659	0	Minor_ZGA
Ttf2	ENSMUSG00000033222	-8.86835	0.0297664	2.23368	1	157.988	74.8247	0	0	417.214	677.671	0	138.051	0.999146	1.07581	Maternal_RNA
Endov	ENSMUSG00000039850	-19.2134	0.000978941	2.21356	1	1.98728	18.5093	0	0	95.0895	0	0	0	570.513	0	NA
Serpinb12	ENSMUSG00000059956	-9.1355	0.0480744	2.11618	1	147.058	133.109	0	0	496.087	718.486	0	37.6501	0	0	Maternal_RNA
Septin3	ENSMUSG00000022456	-6.0568	0.0174599	1.95053	0.836552	28.3187	113.812	1.65866	0	264.629	285.002	149.315	71.7145	207.822	93.5954	Major_ZGA
D030024E09Rik	ENSMUSG00000116031	-7.19972	0.0271106	1.89391	1	55.1469	18.1155	0	0	213.03	59.1115	349.534	41.2359	126.892	192.57	NA
Aco1	ENSMUSG00000028405	-8.23459	0.022502	1.77482	1	74.026	76.0061	0	0	288.217	225.186	1.13118	167.633	447.618	250.664	Maternal_RNA
Ap1s1	ENSMUSG00000004849	-9.51049	0.000556273	1.74999	1	229.034	134.291	0	0	519.675	702.3	3723.84	385.466	583.502	931.651	Major_ZGA
Tcam1	ENSMUSG00000020712	-21.4619	3.55364e-08	1.6737	1	22.8537	84.6701	0	0	147.426	195.631	443.421	0	0	2.15162	MGA
Pinlyp	ENSMUSG00000011632	-8.77618	0.0310173	1.65272	1	210.154	8.2701	0	0	306.645	380.002	371.026	173.908	0	24.7436	NA
Gga2	ENSMUSG00000030872	-7.02222	0.000784438	1.649	0.841997	110.294	173.278	1.65866	0	402.472	486.966	871.006	471.523	832.289	1281.29	Minor_ZGA_to_MGA
Rbck1	ENSMUSG00000027466	-6.60752	0.0315818	1.61641	1	58.1278	89.7896	0	2.21047	303.697	149.89	540.703	117.433	0	2.15162	MGA
Fsbp	ENSMUSG00000094595	-18.3101	0.00113904	1.52097	1	3.97455	6.30103	0	0	29.4851	0	406.093	0	0	0	NA
Cog6	ENSMUSG00000027742	-8.41588	0.0102281	1.50109	1	85.4529	84.6701	0	0	283.794	197.742	576.9	103.986	0	0	Maternal_RNA
Txndc12	ENSMUSG00000028567	-8.594	0.0378899	1.49442	1	142.09	50.4082	0	0	398.049	144.26	314.467	65.4395	0	81.7615	Minor_ZGA
Rhbdd1	ENSMUSG00000026142	-5.863	0.014284	1.48369	1	86.4465	69.3113	0.829328	2.21047	263.155	172.408	387.994	209.765	0	2.15162	Maternal_RNA
Ero1a	ENSMUSG00000021831	-6.99984	0.0383551	1.46638	1	39.7455	24.0227	0	0	67.0786	109.075	0	4.48216	368.685	131.249	MGA
Tmem62	ENSMUSG00000054484	-8.37597	0.0285787	1.34563	1	163.95	1.57526	0	0	86.9811	333.557	1997.66	230.383	162.861	427.096	4-Cell_Transient
Pisd	ENSMUSG00000023452	-8.34794	0.0493764	1.32917	1	114.268	48.0453	0	0	271.263	136.519	1173.03	67.2324	0	47.3356	4-Cell_Transient
Syngr3	ENSMUSG00000007021	-6.07839	0.00108783	1.32556	1	163.453	88.2144	1.65866	2.21047	187.968	442.632	411.749	441.941	288.753	350.714	Maternal_to_ZGA
Rint1	ENSMUSG00000028999	-6.45779	0.0440894	1.28642	1	34.7773	9.05773	0	0	42.7534	64.0374	401.568	86.0575	80.9309	175.357	MGA
Itga8	ENSMUSG00000026768	-9.28855	0.0251277	1.27069	1	161.466	150.043	0	0	186.493	565.077	0	294.926	258.779	111.884	Minor_ZGA
Bag3	ENSMUSG00000030847	-19.9058	0.000202457	1.25921	1	0	33.868	0	0	81.084	0	313.336	100.4	0	611.06	MGA
Aox4	ENSMUSG00000038242	-8.11174	0.0120471	1.25536	1	70.0515	67.7361	0	0	114.992	213.927	1.13118	2.6893	74.936	4.30324	Minor_ZGA
D130079A08Rik	ENSMUSG00000115424	-14.9889	0.00323696	1.25198	1	0.496819	0.393814	0	0	0	2.11112	0	0.896432	446.618	0	NA
Ttc38	ENSMUSG00000035944	-8.50498	0.04332	1.25141	1	97.8734	83.0948	0	0	391.415	39.4076	0	0.896432	0.999146	178.584	Minor_ZGA
Ccdc162	ENSMUSG00000075225	-7.77159	0.0228216	1.24645	1	48.1915	60.6474	0	0	154.797	103.445	0	1.79286	0	1.07581	Maternal_RNA
Hdac6	ENSMUSG00000031161	-8.38537	0.00613271	1.23876	1	35.771	130.746	0	0	226.298	166.779	1607.4	164.047	1.99829	3.22743	Major_ZGA
Vcl	ENSMUSG00000021823	-7.15406	0.0371669	1.14858	1	75.0197	100.816	0.829328	0	185.756	204.075	0	32.2715	20.9821	19.3646	Minor_ZGA_to_MGA
Pkib	ENSMUSG00000019876	-8.25031	0.0310665	1.13883	1	59.1215	92.5463	0	0	86.9811	247.001	0	6.27502	341.708	16.1371	Maternal_RNA
Vav3	ENSMUSG00000033721	-7.19704	0.035162	1.13618	1	147.555	84.2762	0	2.21047	295.588	213.927	1.13118	15.2393	0	0	Minor_ZGA
Gm7181	ENSMUSG00000106813	-8.01168	0.0447369	1.12099	1	61.6056	66.9484	0	0	113.518	166.075	3.39353	0	0.999146	54.8663	NA
1700037H04Rik	ENSMUSG00000027327	-5.19666	0.0242939	1.11625	1	50.6755	129.565	4.14664	0	83.2954	307.52	57.69	59.1645	280.76	193.646	Minor_ZGA
Cabp1	ENSMUSG00000029544	-7.90994	0.00198141	1.07777	1	63.096	56.7093	0	0	98.038	154.816	28.2794	36.7537	205.824	101.126	Minor_ZGA
Opalin	ENSMUSG00000050121	-8.1649	0.0467974	1.06845	1	76.0133	66.9484	0	0	264.629	35.1854	0	57.3716	139.881	273.256	Maternal_RNA
Czib	ENSMUSG00000028608	-8.22176	0.00722214	1.04918	1	128.676	20.0845	0	0	112.781	194.927	24.8859	141.636	110.905	67.776	Maternal_to_MGA
Fsd2	ENSMUSG00000038663	-8.84759	0.0336702	1.0447	1	60.1151	169.34	0	0	398.786	74.593	1.13118	51.993	0	8.60647	Minor_ZGA
Map3k20	ENSMUSG00000004085	-6.98777	0.0432111	1.02639	1	61.1087	139.41	0	2.21047	115.729	292.742	0	5.37859	429.633	44.1082	NA
Atp13a1	ENSMUSG00000031862	-6.10266	0.0310534	1.00804	1	136.625	265.825	0	6.6314	515.989	293.446	37.3288	177.494	6.99403	62.3969	Maternal_RNA
Polr3c	ENSMUSG00000028099	-6.56587	0.0208324	0.977019	1	137.122	61.0412	1.65866	0	204.921	185.075	848.383	164.943	43.9624	365.775	MGA
Rfng	ENSMUSG00000025158	-6.63851	0.0420298	0.974217	1	133.148	20.8722	0	2.21047	121.626	180.853	346.14	64.5431	26.977	266.801	MGA
Adsl	ENSMUSG00000022407	-7.93021	0.0107044	0.970205	1	90.4211	31.1113	0	0	81.084	156.927	384.6	225.004	695.406	65.6244	MGA
Sox15	ENSMUSG00000041287	-8.73481	0.0176811	0.958993	1	191.772	20.4783	0	0	329.496	83.0375	8747.39	132.672	839.283	422.793	4-Cell_Transient
Trmo	ENSMUSG00000028331	-7.22685	0.00331376	0.899052	1	109.3	105.936	0	2.21047	145.214	256.15	365.37	215.144	78.9326	213.01	Minor_ZGA_to_MGA
Prkg2	ENSMUSG00000029334	-9.29929	0.00785637	0.848702	1	146.065	167.765	0	0	172.488	392.669	1.13118	165.84	87.9249	238.83	Minor_ZGA
Stam2	ENSMUSG00000055371	-7.13976	0.0066534	0.847802	1	102.345	283.94	0.829328	2.21047	357.507	337.78	3680.85	168.529	296.747	670.229	MGA
Zfp473	ENSMUSG00000048012	-9.88388	0.0244877	0.817809	1	207.174	263.462	0	0	494.613	334.965	0	270.722	13.9881	526.071	Maternal_RNA
Camkk2	ENSMUSG00000029471	-8.35051	0.00569518	0.810748	1	43.2233	119.326	0	0	128.26	156.927	1.13118	0.896432	0	1.07581	2-Cell_Transient
Zfp597	ENSMUSG00000039789	-7.89657	0.0305771	0.771587	1	146.065	241.802	0	2.21047	340.553	321.594	1.13118	59.1645	181.845	3.22743	Minor_ZGA
Dusp16	ENSMUSG00000030203	-5.82255	0.00600209	0.750045	1	126.689	304.025	1.65866	6.6314	395.837	328.632	1219.41	162.254	474.595	703.579	2-Cell_Transient
Cibar1	ENSMUSG00000028218	-6.71217	0.0257899	0.73611	1	209.161	187.849	1.65866	2.21047	336.867	324.409	1.13118	345.126	231.802	316.288	Minor_ZGA
Rab5a	ENSMUSG00000017831	-5.93546	0.0395216	0.733579	1	37.2614	52.7711	0	2.21047	42.7534	106.964	1960.33	428.494	370.683	831.6	MGA
Mtg1	ENSMUSG00000039018	-8.01933	0.0429501	0.700186	1	202.205	116.175	0.829328	0	342.027	175.223	343.878	53.7859	216.815	0	Maternal_to_MGA
Vps11	ENSMUSG00000032127	-6.71028	0.0105207	0.64448	1	187.301	191	0	4.42093	144.477	446.854	44.1159	331.68	161.862	264.649	Maternal_to_MGA
Fbxl19	ENSMUSG00000030811	-23.1555	1.31598e-09	0.638605	1	287.161	81.1257	0	0	541.052	32.3706	0	654.395	5.99488	202.252	Minor_ZGA
Ndufv2	ENSMUSG00000024099	-5.91344	0.0177196	0.616623	1	194.256	85.8515	0.829328	4.42093	252.098	177.334	961.501	74.4038	750.359	357.169	Maternal_to_MGA
Msantd2	ENSMUSG00000042138	-8.09152	0.0210189	0.616502	1	123.708	12.2082	0	0	155.534	52.7781	658.345	57.3716	0.999146	3.22743	2-Cell_Transient
Armc7	ENSMUSG00000057219	-7.7934	0.0395116	0.607797	1	105.822	4.72577	0	0	128.997	39.4076	800.873	45.718	993.152	224.844	Maternal_to_ZGA
Pnpla2	ENSMUSG00000025509	-9.32404	0.0298092	0.593958	1	138.116	181.155	0	0	213.767	268.113	0	89.6432	0	1.07581	Maternal_RNA
AW209491	ENSMUSG00000039182	-8.84933	0.0468932	0.58964	1	69.0579	160.676	0	0	190.916	154.816	1485.24	66.336	0	189.342	MGA
Spint1	ENSMUSG00000027315	-9.13165	0.00481032	0.569541	1	251.887	27.567	0	0	298.537	116.112	23.7547	129.983	0.999146	6.45485	Maternal_to_MGA
Srsf9	ENSMUSG00000029538	-7.93764	0.0392885	0.56796	1	104.829	17.3278	0	0	3.68564	177.334	348.403	42.1323	285.756	75.3066	MGA
Hmbox1	ENSMUSG00000021972	-7.64192	0.00408128	0.561047	1	110.791	184.305	0	2.21047	228.51	206.89	402.699	306.58	366.687	45.184	Major_ZGA
Gm26644	ENSMUSG00000097683	-14.2663	0.0102225	0.554307	1	0.496819	0	0	0	0	0.703708	881.187	0	4.99573	69.9276	NA
Cdk5rap1	ENSMUSG00000027487	-6.1805	0.00226406	0.522369	1	160.969	134.291	3.31731	0	242.515	181.557	339.353	226.797	114.902	350.714	Maternal_RNA
Phlda1	ENSMUSG00000020205	-9.19739	0.031786	0.510768	1	175.874	116.569	0	0	125.312	291.335	115.38	32.2715	0	427.096	4-Cell_Transient
Lbp	ENSMUSG00000016024	-7.32845	0.0363411	0.460871	1	32.7901	47.2577	0	0	24.3252	85.8523	266.958	84.2646	0	0	Maternal_RNA
Srprb	ENSMUSG00000032553	-8.70532	0.00145437	0.430954	1	417.825	213.447	0	2.21047	485.767	365.224	2203.53	122.811	335.713	382.988	Maternal_to_MGA
Ncoa7	ENSMUSG00000039697	-7.91519	0.0013111	0.430681	1	135.135	215.416	0	2.21047	115.729	356.78	64.4771	163.151	106.909	152.765	Minor_ZGA
Gpc5	ENSMUSG00000022112	-7.81134	0.0335056	0.420087	1	22.8537	89.002	0	0	11.0569	138.63	15.8365	23.3072	0	2.15162	MGA
Cldn25	ENSMUSG00000105298	-7.83309	0.0236768	0.418732	1	228.04	53.1649	0.829328	0	234.407	141.445	1.13118	190.94	164.859	100.05	NA
Pabpc1l	ENSMUSG00000054582	-10.6252	0.0167237	0.400215	1	685.61	101.21	0	0	596.336	441.928	0	181.079	0	1.07581	Maternal_RNA
Mdm1	ENSMUSG00000020212	-6.93757	0.000833987	0.373181	1	171.403	239.045	0	4.42093	255.783	275.853	591.606	369.33	301.742	325.97	Major_ZGA
Agpat2	ENSMUSG00000026922	-8.16929	0.0270546	0.37099	1	139.109	4.33196	0	0	70.0271	115.408	566.72	25.9965	221.811	389.443	Maternal_to_MGA
Gpsm2	ENSMUSG00000027883	-7.76758	0.0341701	0.350677	1	159.479	108.693	0.829328	0	215.978	125.964	1.13118	185.561	0	1.07581	Major_ZGA
Eif3b	ENSMUSG00000056076	-5.36901	0.000845404	0.346671	1	295.607	134.291	4.14664	6.6314	165.854	380.706	540.703	594.334	604.484	757.37	Major_ZGA
Hlcs	ENSMUSG00000040820	-9.70529	0.000526463	0.331651	1	199.224	216.598	0	0	273.474	249.816	194.562	15.2393	302.741	574.482	Maternal_RNA
Esd	ENSMUSG00000021996	-7.04795	0.0114444	0.260972	1	81.9752	114.206	0	2.21047	187.968	47.1484	274.876	97.7111	178.847	51.6388	Maternal_to_MGA
Krtcap3	ENSMUSG00000029149	-7.99015	0.00442448	0.252686	1	69.5547	57.1031	0	0	68.5529	82.3338	462.651	73.5074	98.9155	90.368	Maternal_RNA
Nbdy	ENSMUSG00000086316	-7.43253	0.0228216	0.223318	1	56.1406	29.9299	0	0	58.2331	42.2225	0	1.79286	102.912	23.6678	NA
Ubl4a	ENSMUSG00000015290	-7.11591	0.0177196	0.206096	1	171.403	38.9876	0	2.21047	199.024	43.6299	89.363	16.1358	80.9309	144.158	Maternal_to_MGA
Gm10033	ENSMUSG00000110444	-4.86931	0.0193976	0.201404	1	208.167	66.9484	6.63462	2.21047	130.472	185.779	144.791	115.64	964.176	220.541	NA
Top3b	ENSMUSG00000022779	-6.47347	0.000139045	0.178849	1	423.787	418.231	4.97597	4.42093	612.553	340.595	1.13118	0	381.674	178.584	Maternal_RNA
Pthlh	ENSMUSG00000048776	-9.35746	0.0045932	0.169188	1	158.982	167.765	0	0	140.791	226.594	0	0.896432	0	3.22743	Maternal_RNA
Kif22	ENSMUSG00000030677	-5.85813	0.0169175	0.147232	1	1264.4	574.181	5.8053	26.5256	1682.13	353.965	12373.9	533.377	2965.47	1744.96	Maternal_to_ZGA
Sdhd	ENSMUSG00000000171	-5.56022	0.0243483	0.115789	1	555.444	398.54	13.2692	6.6314	759.241	274.446	288.45	146.118	8.99232	365.775	Maternal_RNA
Fcho1	ENSMUSG00000070000	-6.98094	0.0294941	0.114118	1	361.187	252.041	0.829328	4.42093	576.434	87.2598	669.657	243.829	0.999146	353.941	Maternal_RNA
Alg1	ENSMUSG00000039427	-9.17916	0.0033724	0.106098	1	127.683	161.07	0	0	149.637	161.149	1.13118	13.4465	0	1.07581	Maternal_to_MGA
Rpl7a	ENSMUSG00000062647	-5.51472	0.0453265	0.0924915	1	321.939	88.2144	0.829328	8.84187	285.268	152.001	5445.49	195.422	659.437	871.405	Maternal_to_MGA
Ndufb3	ENSMUSG00000026032	-7.16317	0.00741756	0.0806078	1	117.746	92.9402	0	2.21047	148.9	73.8893	229.629	38.5466	41.9642	41.9566	Maternal_to_MGA
Nelfb	ENSMUSG00000013465	-5.77905	0.0318522	0.0780594	1	108.803	208.328	0	6.6314	260.206	74.593	452.471	126.397	922.212	276.483	Major_ZGA
Cep152	ENSMUSG00000068394	-7.59335	0.0286219	0.0701487	1	195.25	113.025	0	2.21047	59.7073	263.89	499.98	41.2359	0	0	Maternal_to_MGA
Zmiz1	ENSMUSG00000007817	-6.23022	0.00483793	0.0664532	1	199.224	298.511	4.14664	2.21047	258.732	262.483	2820.02	195.422	110.905	243.133	MGA
Fam136a	ENSMUSG00000057497	-4.43764	0.0196896	0.0625149	1	60.1151	122.87	2.48798	6.6314	71.5014	119.63	385.731	404.291	559.522	230.223	MGA
Ctns	ENSMUSG00000005949	-8.94894	0.00226221	0.0201671	1	215.619	396.177	0.829328	0	429.008	191.409	0	0.896432	0	3.22743	Maternal_RNA
Sec24c	ENSMUSG00000039367	-6.83305	0.0468932	-0.00302693	1	275.238	390.664	1.65866	4.42093	516.726	147.779	0	456.284	295.747	179.66	Maternal_RNA
Sec16b	ENSMUSG00000026589	-22.9759	1.19189e-07	-0.0101985	1	109.797	67.3422	0	0	154.06	21.8149	1601.75	0	0	0	Minor_ZGA
Prepl	ENSMUSG00000024127	-5.56671	0.00206305	-0.0103449	1	128.179	97.6659	2.48798	2.21047	102.461	121.741	666.263	257.276	233.8	163.523	Maternal_RNA
Ints8	ENSMUSG00000040738	-5.24854	0.03133	-0.0207422	1	211.645	282.759	8.29328	4.42093	54.5474	432.78	686.625	142.533	0	1.07581	2-Cell_Transient
Fnbp1	ENSMUSG00000075415	-8.006	0.0337451	-0.0312584	1	36.2678	91.7587	0	0	109.832	15.4816	349.534	3.58573	180.846	164.599	Major_ZGA
Rabggta	ENSMUSG00000040472	-8.89941	0.004673	-0.0373511	1	152.027	85.8515	0	0	114.255	117.519	443.421	44.8216	0	1.07581	Maternal_to_MGA
Gm13421	ENSMUSG00000085929	-15.501	0.0295833	-0.0708407	1	1.49046	0	0	0	0	1.40742	0	0	372.682	0	NA
Iqcc	ENSMUSG00000040795	-9.01971	0.0354458	-0.0722669	1	86.4465	172.097	0	0	146.688	99.2228	0	26.893	0	3.22743	2-Cell_Transient
St3gal3	ENSMUSG00000028538	-7.79008	0.0293265	-0.0807515	1	192.269	80.3381	0.829328	0	143.74	114.001	1.13118	120.122	0.999146	0	Maternal_RNA
Nars2	ENSMUSG00000018995	-7.58698	0.0331886	-0.0941393	1	76.5101	19.2969	0	0	70.0271	19.7038	0	4.48216	328.719	120.491	MGA
AU018091	ENSMUSG00000054753	-8.15085	0.0284496	-0.106485	1	75.0197	66.5546	0	0	122.363	9.1482	8230.45	132.672	999.146	533.601	MGA
Spg21	ENSMUSG00000032388	-6.90506	0.0114011	-0.163671	1	360.691	443.435	2.48798	4.42093	157.008	560.855	397.043	320.026	299.744	2.15162	Minor_ZGA_to_MGA
Prkx	ENSMUSG00000035725	-7.02246	0.0206324	-0.182414	1	118.74	78.7628	0	2.21047	113.518	60.5189	186.644	8.96432	463.604	531.45	1-Cell_Transient
Cdk5rap3	ENSMUSG00000018669	-7.29753	0.0169175	-0.194616	1	112.778	127.596	0	2.21047	162.905	47.1484	394.781	72.611	30.9735	3.22743	Maternal_to_MGA
Ppp6r1	ENSMUSG00000052296	-7.97126	0.0218688	-0.211047	1	36.7646	88.2144	0	0	69.29	38.7039	0	0.896432	0	1.07581	Minor_ZGA_to_MGA
Elavl3	ENSMUSG00000003410	-3.69221	0.0242278	-0.215307	1	1692.17	1727.66	121.082	143.68	1551.65	1394.05	421.929	1665.57	896.234	1309.26	Minor_ZGA
Bud13	ENSMUSG00000032077	-6.41006	0.00246113	-0.215898	1	244.932	232.744	1.65866	4.42093	84.0325	327.224	2077.97	361.262	216.815	112.96	4-Cell_Transient
Esrrb	ENSMUSG00000021255	-6.75181	0.0237925	-0.219657	1	476.45	248.891	2.48798	4.42093	374.461	248.409	1.13118	108.468	0.999146	21.5162	MGA
Slc38a7	ENSMUSG00000036534	-7.1969	0.00193507	-0.262497	1	227.046	455.643	0.829328	4.42093	104.672	464.447	544.096	232.176	75.9351	593.847	Maternal_RNA
Pafah1b3	ENSMUSG00000005447	-7.36478	0.0120471	-0.26447	1	146.562	102.786	0	2.21047	139.317	68.2597	6.78706	115.64	137.882	138.779	4-Cell_Transient
Hip1r	ENSMUSG00000000915	-6.98333	0.0104172	-0.273289	1	357.213	244.559	0.829328	4.42093	381.095	116.815	0	11.6536	1.99829	1.07581	Maternal_RNA
Rexo4	ENSMUSG00000052406	-6.75913	0.0212977	-0.280942	1	112.281	50.0144	0	2.21047	89.9296	43.6299	2360.77	238.451	422.639	640.106	MGA
Tmem138	ENSMUSG00000024666	-9.02339	0.000193103	-0.286099	1	161.963	97.2721	0	0	109.832	102.741	116.511	66.336	63.9454	46.2598	2-Cell_Transient
Abcc1	ENSMUSG00000023088	-9.02531	0.011917	-0.286939	1	98.867	160.676	0	0	19.9024	192.816	1.13118	2.6893	0	0	Maternal_to_MGA
Nsfl1c	ENSMUSG00000027455	-9.23509	0.0190572	-0.290926	1	237.976	62.2227	0	0	243.252	2.11112	2081.37	93.2289	87.9249	446.461	4-Cell_Transient
Hspb11	ENSMUSG00000063172	-5.06742	0.0390735	-0.300349	1	91.4147	187.062	7.46395	0	67.8157	158.334	300.893	52.8895	120.897	142.007	Maternal_to_MGA
Zfp36	ENSMUSG00000044786	-9.41275	0.028771	-0.324167	1	144.574	194.938	0	0	114.255	156.927	1213.75	93.2289	0	271.104	4-Cell_Transient
Atosb	ENSMUSG00000036002	-7.0084	0.0237744	-0.324907	1	190.282	74.8247	1.65866	0	151.111	60.5189	376.682	101.297	7.99317	231.299	NA
Uhrf1bp1	ENSMUSG00000039512	-8.34204	0.0177196	-0.326911	1	153.02	8.66391	0	0	95.0895	33.778	174.201	22.4108	44.9616	208.707	Minor_ZGA
Stam	ENSMUSG00000026718	-9.16039	0.015358	-0.339335	1	73.5292	211.478	0	0	79.6098	145.668	0	43.9252	292.75	111.884	Minor_ZGA_to_MGA
Kansl3	ENSMUSG00000010453	-8.70572	0.00878455	-0.397097	1	66.5738	141.379	0	0	146.688	11.2593	404.961	74.4038	70.9394	417.414	NA
Ctps2	ENSMUSG00000031360	-8.70629	0.0497725	-0.404364	1	44.2169	163.827	0	0	21.3767	135.816	37.3288	177.494	0	169.978	Maternal_to_ZGA
Rcor3	ENSMUSG00000037395	-8.279	0.0444464	-0.404371	1	81.4783	73.2494	0	0	79.6098	37.2965	0	129.086	21.9812	16.1371	Minor_ZGA_to_MGA
Ttc5	ENSMUSG00000006288	-7.69649	0.0474661	-0.4057	1	220.588	34.2618	0.829328	0	176.173	16.1853	447.946	8.96432	1.99829	0	Maternal_RNA
Zfp90	ENSMUSG00000031907	-8.2246	0.00434562	-0.407001	1	194.753	261.493	0	2.21047	170.276	173.816	0	1.79286	0.999146	0	Maternal_RNA
Ahr	ENSMUSG00000019256	-8.62834	0.0181527	-0.42286	1	515.201	134.291	0	2.21047	286.005	198.446	0	109.365	167.857	221.617	Maternal_RNA
Slc66a2	ENSMUSG00000034006	-7.4693	0.035162	-0.423236	1	136.128	82.3072	0.829328	0	69.29	93.5931	818.972	287.755	1.99829	524.995	MGA
Dph5	ENSMUSG00000033554	-20.6507	9.58259e-06	-0.441284	1	43.7201	17.3278	0	0	44.9648	0	917.385	0	1.99829	157.068	MGA
Ndufa12	ENSMUSG00000020022	-8.68464	0.00555473	-0.442007	1	116.752	88.2144	0	0	114.992	35.8891	1097.24	53.7859	370.683	275.407	4-Cell_Transient
Ythdf1	ENSMUSG00000038848	-8.01619	0.00197236	-0.471291	1	208.664	173.278	0	2.21047	162.905	112.593	674.182	222.315	589.496	107.581	2-Cell_Transient
Slc25a35	ENSMUSG00000018740	-9.12642	0.0238706	-0.472651	1	214.626	63.7979	0	0	78.8726	121.741	1.13118	60.0609	0	0	Maternal_RNA
Psmg3	ENSMUSG00000029551	-7.95759	0.0164868	-0.477591	1	73.0324	50.802	0	0	52.3361	36.5928	430.979	38.5466	222.81	25.8194	4-Cell_Transient
Wdr91	ENSMUSG00000058486	-6.9323	0.0177196	-0.482805	1	349.761	106.33	0	4.42093	275.686	50.667	817.841	95.9182	0.999146	1.07581	Maternal_RNA
Mpg	ENSMUSG00000020287	-8.96071	0.0169175	-0.484894	1	116.256	131.928	0	0	46.439	130.89	0	30.4787	201.828	54.8663	Maternal_RNA
Ift122	ENSMUSG00000030323	-8.4953	0.0285787	-0.491655	1	396.462	638.373	0.829328	2.21047	431.957	304.002	0	278.79	1.99829	263.573	NA
Cpne4	ENSMUSG00000032564	-8.46371	0.0237744	-0.493571	1	42.7264	133.109	0	0	100.986	23.9261	0	1.79286	0.999146	20.4404	Maternal_RNA
Pip5k1c	ENSMUSG00000034902	-8.45687	0.00158106	-0.503924	1	276.231	250.072	0	2.21047	192.39	178.742	159.496	236.658	0	4.30324	Maternal_RNA
Lmnb2	ENSMUSG00000062075	-22.221	1.82711e-05	-0.508289	1	119.733	67.7361	0	0	131.946	0	846.121	0	0	18.2888	Maternal_to_MGA
Lipt2	ENSMUSG00000030725	-8.11515	0.0151297	-0.515875	1	256.359	183.911	0	2.21047	194.602	113.297	860.826	49.3038	0	0	Maternal_RNA
Ctf2	ENSMUSG00000060034	-8.90226	0.0376965	-0.552886	1	49.6819	188.637	0	0	44.2277	118.223	1.13118	0	0	23.6678	Maternal_to_ZGA
Trim71	ENSMUSG00000079259	-5.32033	0.0440178	-0.573224	1	849.561	463.913	25.7092	6.6314	783.567	99.2228	390.256	225.901	180.846	6.45485	Major_ZGA
Reep4	ENSMUSG00000033589	-9.65091	0.00131213	-0.594313	1	777.522	487.148	0	2.21047	206.396	631.226	1.13118	101.297	297.746	278.635	Maternal_RNA
Rev3l	ENSMUSG00000019841	-9.11395	0.000521964	-0.638987	1	571.342	578.907	1.65866	0	630.981	107.667	213.793	249.208	37.9676	2.15162	Minor_ZGA
Cspg4b	ENSMUSG00000021763	-7.66712	0.0457851	-0.658886	1	159.976	174.46	0	2.21047	201.973	9.85191	1.13118	26.893	0	3.22743	NA
Slc48a1	ENSMUSG00000081534	-8.56579	0.0249142	-0.66107	1	247.416	217.779	0.829328	0	93.6152	200.557	0	59.1645	0	1.07581	Maternal_RNA
Tmem116	ENSMUSG00000029452	-9.07741	0.0146226	-0.685078	1	108.803	160.282	0	0	106.146	61.2226	329.173	0.896432	191.836	87.1405	Maternal_to_ZGA
BC005624	ENSMUSG00000026851	-4.50731	0.0281696	-0.68746	1	109.797	83.8824	2.48798	6.6314	28.748	91.482	300.893	94.1253	769.343	536.829	Maternal_RNA
Cdc42bpb	ENSMUSG00000021279	-7.09385	0.00226221	-0.700175	1	1449.22	1125.52	9.95194	8.84187	448.911	1135.78	4.52471	343.333	371.682	289.393	Minor_ZGA
Med26	ENSMUSG00000045248	-9.47109	0.0090188	-0.708776	1	547.495	324.109	0.829328	0	400.26	133.001	0	245.622	241.793	158.144	Maternal_to_ZGA
Zp3	ENSMUSG00000004948	-6.63406	0.0376966	-0.710005	1	10864.4	1032.19	68.8342	50.8407	7205.42	66.8522	5.65589	424.909	221.811	260.346	Maternal_RNA
Syngr2	ENSMUSG00000048277	-7.71331	0.00275471	-0.714267	1	390.5	605.686	0.829328	4.42093	183.545	423.632	501.112	164.047	2.99744	139.855	2-Cell_Transient
Mib1	ENSMUSG00000024294	-6.92732	0.0139446	-0.72035	1	181.836	268.188	0	4.42093	173.225	99.9265	1558.76	70.8181	114.902	76.3824	Major_ZGA
Mtmr3	ENSMUSG00000034354	-5.46656	0.000541914	-0.724644	1	532.59	538.344	14.9279	8.84187	356.033	292.039	244.334	55.5788	89.9232	91.4438	2-Cell_Transient
Uqcc2	ENSMUSG00000024208	-9.09971	0.00802533	-0.731035	1	193.759	79.5505	0	0	123.837	40.8151	231.891	3.58573	52.9548	134.476	NA
Spred2	ENSMUSG00000045671	-9.43749	0.00873331	-0.747636	1	129.173	216.204	0	0	4.42277	201.26	175.332	102.193	0	2.15162	Minor_ZGA_to_MGA
Sgf29	ENSMUSG00000030714	-7.38555	0.00434562	-0.790824	1	538.552	253.616	0.829328	4.42093	336.13	121.741	1251.08	250.104	8.99232	209.783	Maternal_RNA
Aip	ENSMUSG00000024847	-9.50776	0.0255481	-0.800094	1	273.251	89.3958	0	0	92.1409	116.112	579.163	115.64	0	344.259	Maternal_to_ZGA
Sgo2b	ENSMUSG00000094443	-8.40805	0.0409837	-0.80126	1	113.275	302.843	0.829328	0	238.092	0.703708	1.13118	15.2393	0	2.15162	Maternal_RNA
Dync2h1	ENSMUSG00000047193	-9.02479	0.0382666	-0.825847	1	88.9306	170.522	0	0	46.439	99.9265	0	19.7215	482.588	3.22743	Maternal_to_MGA
Mcoln1	ENSMUSG00000004567	-6.89965	0.00712249	-0.852556	1	684.617	759.668	1.65866	11.0523	428.271	371.558	4.52471	278.79	2.99744	9.68228	Maternal_RNA
Nudt9	ENSMUSG00000029310	-8.06769	0.028476	-0.860645	1	57.631	76.0061	0	0	71.5014	2.11112	0	1.79286	216.815	384.064	Maternal_to_MGA
Bckdk	ENSMUSG00000030802	-9.84637	0.00188185	-0.905045	1	221.084	237.47	0	0	154.797	90.0746	0	2.6893	0	1.07581	MGA
Prcp	ENSMUSG00000061119	-8.13712	0.045359	-0.921002	1	91.4147	48.833	0	0	19.1653	54.8892	231.891	1.79286	0	1.07581	MGA
Dctn2	ENSMUSG00000025410	-8.85323	0.0466023	-0.925821	1	117.746	112.631	0	0	82.5583	38.7039	0	86.9539	0	1.07581	Maternal_to_MGA
Crlf2	ENSMUSG00000033467	-5.85965	0.00559209	-0.929457	1	251.887	252.829	0.829328	8.84187	164.379	100.63	255.646	121.018	61.9471	275.407	Maternal_RNA
Zc3h7b	ENSMUSG00000022390	-6.07521	0.00562882	-0.969635	1	382.054	522.198	12.4399	0	79.6098	382.113	213.793	131.775	187.84	229.147	Minor_ZGA
E2f2	ENSMUSG00000018983	-4.74461	0.0332969	-0.971129	1	980.224	1083.38	67.1756	8.84187	354.558	698.078	1204.7	708.181	36.9684	310.909	Minor_ZGA
Atg7	ENSMUSG00000030314	-6.76096	0.0257899	-0.97752	1	248.906	397.752	0	6.6314	321.388	7.03708	977.337	311.062	402.656	277.559	4-Cell_Transient
Ptgis	ENSMUSG00000017969	-22.1311	0.00012232	-0.981797	1	179.352	0	0	0	0	90.7783	1201.31	0	0.999146	93.5954	Maternal_to_MGA

### Sheet: dwnIn2c-AngI_presentIn2c-Dmso
Supp Table S2B
Gene	Ensembl Gene id	2c-DMSO vs FO		2c-ANGi vs FO		DESeq2 Normalised Read Counts										DBTMEE Classification
		log2FoldChange	padj	log2FoldChange	padj	OocyteFD0_1	OocyteFD0_2	OocyteFD2_DMSO_1	OocyteFD2_DMSO_2	OocyteFD2_ANGi_1	OocyteFD2_ANGi_2	OocyteFD3_DMSO_1	OocyteFD3_DMSO_2	OocyteFD3_ANGi_1	OocyteFD3_ANGi_2
Eif2s3y	ENSMUSG00000069049	10.5799	0.0667711	-15.5598	0.00805252	0.496819	0.393814	0	1359.44	0	0	0	23.3072	0.999146	0	MGA
B4galt7	ENSMUSG00000021504	9.75127	0.137646	-15.189	0.0221813	0	0.393814	0	349.254	0	0	47.5094	4.48216	0	0	MGA
Fam43a	ENSMUSG00000046546	9.72203	0.164517	-16.5834	0.0131198	0.496819	1.96907	0	2088.89	0	0	0	185.561	0	163.523	2-Cell_Transient
Cnnm1	ENSMUSG00000025189	8.35605	0.319976	-17.9112	0.0146396	3.47773	0	0	1136.18	0	0	0	7.17145	0	0	MGA
Acsm4	ENSMUSG00000047026	8.31313	0.325049	-17.519	0.0185189	2.4841	0	0	786.926	0	0	0	2.6893	0	0	Maternal_RNA
Yars2	ENSMUSG00000022792	7.76242	0.334733	-18.3059	0.00621022	2.98091	1.96907	0	1074.29	0	0	0	0	0	0	MGA
Dnah2	ENSMUSG00000005237	7.60982	0.0255481	-1.66111	1	1.49046	0.787628	43.1251	400.094	0	0.703708	42.9847	11.6536	0	51.6388	Major_ZGA
Lrrc46	ENSMUSG00000020878	7.59695	0.294732	-17.4085	0.00472344	0	7.87628	0	1527.43	0	0	0	0	277.763	61.3211	Maternal_to_MGA
Mgll	ENSMUSG00000033174	7.59665	0.384234	-18.5067	0.00941092	0	5.90721	0	1145.02	0	0	0	0	0	0	Major_ZGA
Abca8b	ENSMUSG00000020620	7.34426	0.413567	-17.5175	0.0185189	2.4841	0	0	402.305	0	0	0	16.1358	0	0	Maternal_RNA
Zfp689	ENSMUSG00000048921	7.03358	0.308976	-18.3403	0.000999901	5.96183	0.393814	0	831.135	0	0	0	0.896432	0	119.415	Maternal_RNA
Ranbp6	ENSMUSG00000074909	6.99042	0.41743	-18.8976	0.00466606	0	9.45154	0	1202.49	0	0	0	123.708	0.999146	0	MGA
Gm12059	ENSMUSG00000085665	6.95204	0.340523	-18.0205	0.00204984	0.496819	3.54433	0	501.776	0	0	0	5.37859	0	0	NA
Papolb	ENSMUSG00000074817	6.661	0.0458674	-1.64164	1	1.49046	0.787628	226.407	2.21047	0.737128	0	1.13118	14.3429	1.99829	1.07581	2-Cell_Transient
Gm49451	ENSMUSG00000116123	6.32594	0.516441	-18.8871	0.00742528	5.96183	0	0	477.461	0	0	0	0	0	0	NA
Zfp786	ENSMUSG00000051499	6.11819	0.467191	-19.7626	0.00100313	1.98728	18.9031	0	1452.28	0	0	0	41.2359	0	0	Maternal_to_MGA
Gm45877	ENSMUSG00000110486	6.00488	0.549673	-18.9409	0.00705223	0	8.66391	0	557.038	0	0	0	0	0	2.15162	NA
Nfatc3	ENSMUSG00000031902	5.85332	0.0466001	-1.02116	1	3.97455	16.1464	153.426	1012.39	1.47426	8.44449	525.997	196.319	282.758	3.22743	Major_ZGA
Prr23a2	ENSMUSG00000063058	5.73937	0.576696	-19.6146	0.00448198	13.9109	0	0	742.717	0	0	0	0	0	0	Maternal_RNA
Klf9	ENSMUSG00000033863	5.53023	0.250538	-19.3593	5.31461e-07	12.4205	1.18144	0	627.772	0	0	847.252	111.158	311.734	88.2163	Major_ZGA
Tcirg1	ENSMUSG00000001750	5.40033	0.41999	-23.4449	3.40665e-07	27.8219	43.3196	0	3004.02	0	0	1054.26	47.5109	0	62.3969	Major_ZGA
Armt1	ENSMUSG00000061759	5.38124	0.529219	-20.288	0.000312247	33.7837	2.36289	0	1505.33	0	0	3.39353	0	0	0	Minor_ZGA_to_MGA
4930547M16Rik	ENSMUSG00000097890	5.21404	0.504357	-19.9733	0.000163763	21.86	17.3278	0	1454.49	0	0	0	0	0	1.07581	NA
Slc39a13	ENSMUSG00000002105	5.18867	0.546688	-19.642	0.000484449	16.8918	0.393814	0	629.983	0	0	0	0	0	1.07581	4-Cell_Transient
Tas1r1	ENSMUSG00000028950	5.11885	0.644516	-21.042	0.00145671	49.1851	0	0	1708.69	0	0	0	25.1001	0	109.733	Maternal_to_ZGA
Rpl10l	ENSMUSG00000060499	4.80076	0.0152494	-3.44152	0.34738	13.9109	24.8103	148.45	932.817	0.737128	2.81483	445.684	213.351	414.646	305.53	2-Cell_Transient
Arid3c	ENSMUSG00000066224	4.79237	0.59766	-21.3723	0.000133199	30.306	33.4742	0	1768.37	0	0	0	71.7145	0	76.3824	MGA
Ccnd2	ENSMUSG00000000184	4.73547	0.551604	-20.3392	7.88727e-05	17.3887	33.4742	0	1355.02	0	0	1.13118	0	51.9556	0	MGA
Xpnpep2	ENSMUSG00000037005	4.71958	0.56722	-20.0577	0.000146399	0.496819	20.8722	0	563.669	0	0	535.047	3.58573	0	0	4-Cell_Transient
Tmem191	ENSMUSG00000055692	4.65748	0.602217	-18.4804	0.00110334	6.95547	0	174.988	0	0	0	697.936	0	382.673	63.4727	Major_ZGA
2610028E06Rik	ENSMUSG00000085562	4.49849	0.660669	-21.3331	0.000234194	7.45229	39.7752	0	1067.66	0	0	59.9524	0	0	0	NA
Gm32243	ENSMUSG00000114300	3.79095	0.732629	-20.9033	0.000209636	21.86	10.2392	0	444.304	0	0	0	41.2359	0	0	NA
Ankrd52	ENSMUSG00000014498	3.53877	0.806369	-22.1387	0.000451521	99.8606	6.69484	0	1237.86	0	0	0	0	0	0	Major_ZGA
Jmjd1c	ENSMUSG00000037876	3.34163	0.482951	-9.37328	0.032322	118.243	57.4969	15.7572	1766.16	0	0	272.614	277.894	78.9326	1.07581	Major_ZGA
Smim10l1	ENSMUSG00000072704	3.28592	0.793892	-21.2944	0.000163763	21.3632	24.4165	0	446.514	0	0	0	0	0	47.3356	MGA
Dlgap1	ENSMUSG00000003279	3.16693	0.485258	-8.74194	0.0433402	226.55	80.3381	139.327	2617.19	0	0.703708	1.13118	65.4395	1.99829	0	Minor_ZGA
Pard3b	ENSMUSG00000052062	2.93493	0.827024	-21.9969	7.37156e-05	37.2614	42.5319	0	610.089	0	0	0	25.9965	0	0	Minor_ZGA
Ifitm2	ENSMUSG00000060591	2.85649	0.768647	-21.5258	1.40082e-06	14.9046	54.3464	0	501.776	0	0	80.3136	7.17145	0	0	MGA
Alkbh4	ENSMUSG00000039754	2.42295	0.788452	-21.9974	2.60612e-08	90.4211	12.2082	545.698	4.42093	0	0	797.48	200.801	0	456.143	MGA
Ocln	ENSMUSG00000021638	2.20682	0.812795	-22.2557	1.26692e-08	29.3123	89.002	545.698	0	0	0	1.13118	190.94	239.795	64.5485	MGA
Tmem223	ENSMUSG00000117924	1.6459	0.910581	-18.9364	2.43794e-05	5.96183	3.93814	30.6851	0	0	0	476.226	0	0.999146	7.53066	MGA
Sema4d	ENSMUSG00000021451	1.22166	0.834544	-9.69484	0.00021057	509.736	668.303	150.938	2597.3	0	1.40742	132.348	211.558	365.688	80.6857	Maternal_RNA
Ccdc57	ENSMUSG00000048445	1.11673	0.967476	-19.9038	0.00021406	20.3696	0	43.9544	0	0	0	706.986	0	123.894	119.415	2-Cell_Transient
Ints2	ENSMUSG00000018068	0.818629	0.910077	-5.63114	0.032322	74.026	243.771	123.57	437.672	1.47426	4.92595	1084.8	103.09	225.807	609.984	MGA
Ifnlr1	ENSMUSG00000062157	0.760057	0.984039	-19.4544	0.000118367	3.97455	10.2392	0	24.3151	0	0	647.033	0	0.999146	0	Maternal_RNA
Rnf139	ENSMUSG00000037075	0.640583	0.982861	-11.799	0.0160735	407.888	536.375	112.789	1359.44	0	0	0	36.7537	0	0	Maternal_RNA
Dhps	ENSMUSG00000060038	0.324777	0.993121	-9.04412	0.0111646	72.5356	67.3422	170.012	4.42093	0	0	110.855	26.893	152.869	67.776	MGA
Cr1l	ENSMUSG00000016481	-0.74699	0.967763	-10.0165	0.0333016	159.479	114.994	160.89	2.21047	0	0	1.13118	98.6075	0	1.07581	Maternal_RNA
Ints6	ENSMUSG00000035161	-0.808956	0.942271	-8.639	0.00435874	815.28	615.138	52.2477	764.821	1.47426	2.11112	615.36	73.5074	425.636	3.22743	4-Cell_Transient
Slc25a30	ENSMUSG00000022003	-0.837197	0.944272	-7.57827	0.0403108	152.523	253.223	13.2692	214.415	0	2.11112	143.66	7.17145	2.99744	55.9421	Major_ZGA
Gja1	ENSMUSG00000050953	-0.86721	0.954622	-9.43826	0.0233754	136.625	880.175	7.46395	550.406	1.47426	0	5973.75	22.4108	329.718	22.592	MGA
